# Phylogenetic analyses of AGO/DCL/RDR proteins in green plants refine the evolution of small RNA pathways

**DOI:** 10.1101/2022.01.18.476847

**Authors:** Sébastien Bélanger, Junpeng Zhan, Blake C. Meyers

**Affiliations:** Donald Danforth Plant Science Center, St. Louis, MO, USA, 63132; Division of Plant Science and Technology, University of Missouri, Columbia, MO, USA, 65211

**Keywords:** Small RNA, Viridiplantae, AGO, DCL, RDR, DRB, SE, SGS3, HEN1, evolution

## Abstract

Several protein families play a role in the biogenesis and function of small RNAs (sRNAs) in plants. Those with primary roles include Dicer-like (DCL), RNA-directed RNA polymerase (RDR), and Argonaute (AGO) proteins. Protein families such as double-stranded RNA-binding (DRB), SERRATE (SE), and SUPPRESSION OF SILENCING 3 (SGS3) act as partners of DCL or RDR proteins. Here, we present curated annotations and phylogenetic analyses of seven sRNA pathway protein families performed on 196 species in the Viridiplantae (aka green plants) lineage. Our results suggest that the RDR3 proteins emerged earlier than RDR1/2/6. RDR6 is found in filamentous green algae and all land plants, suggesting that the evolution of RDR6 proteins coincides with the evolution of phased small interfering RNAs (siRNAs). We traced the origin of the 24-nt reproductive phased siRNA-associated DCL5 protein back to *Acorus americanus*, the earliest diverged, extant monocot species. Our analyses of AGOs identified multiple duplication events of *AGO* genes that were lost, retained or further duplicated in sub-groups, indicating that the evolution of *AGOs* is complex in monocots. The results also refine the evolution of several clades of AGO proteins, such as AGO4, AGO6, AGO17 and AGO18. Analyses of nuclear localization signal sequences and catalytic triads of AGO proteins provide insights into the regulatory roles of diverse AGOs. Collectively, this work generates a curated and evolutionarily coherent annotation for gene families involved in plant sRNA biogenesis/function and provides insights into the evolution of major sRNA pathways.
