## Supplemental Table 1 for "Phylogenetic analyses of AGO/DCL/RDR proteins in green plants refine the evolution of small RNA pathways"

### Sheet: Studied species - AGO Protein G
Species	Species letter-code	Ploidy	Genome annotation reference			Taxonomy
			Version	Source		Phylum	Order	Family
Porphyra umbilicalis	Por.um		v1.5	Phytozome.v13		Rhodophyta	Bangiales	Bangiaceae
Galdieria sulphuraria	Gal.su	2n = ?? = 4	ASM34128v1.52	Ensembl.r52		Rhodophyta	Cyanidiales	Galdieriaceae
Chondrus crispus	Cho.cr		ASM35022v2	Ensembl.r52		Rhodophyta	Gigartinales	Gigartinaceae
Chlamydomonas reinhardtii	Chl.re	1n = 1x = 17	v5.6	Phytozome.v13		Viridiplantae/Chlorophyta/Chlorophyceae	Chlamydomonadales	Chlamydomonadaceae
Dunaliella salina	Dun.sa		v1.0	Phytozome.v13		Viridiplantae/Chlorophyta/Chlorophyceae	Chlamydomonadales	Dunaliellaceae
Micromonas pusilla	Mic.pu		CCMP1545_v3.0	Phytozome.v13		Viridiplantae/Chlorophyta/Chlorophyceae	Mamiellales	Mamiellaceae
Botryococcus braunii	Bot.br		v2.1	Phytozome.v13		Viridiplantae/Chlorophyta/Chlorophyceae	Trebouxiales	Botryococcaceae
Chara braunii	Cha.br		Cbr_1.0.52	Ensembl.r52		Viridiplantae/Streptophyta/Charophyceae	Charales	Characeae
Interfilum paradoxum	Int.pa		GWHBHAQ00000000 - v1	Genome Warehouse (GWH)		Viridiplantae/Streptophyta/Klebsormidiophyceae	Klebsormidiales	Klebsormidiaceae
Klebsormidium nitens	Kle.ni		GWHBAVF00000000 - v1	Genome Warehouse (GWH)		Viridiplantae/Streptophyta/Klebsormidiophyceae	Klebsormidiales	Klebsormidiaceae
Ceratodon purpureus	Cer.pu		R40_v1.1	Phytozome.v13		Viridiplantae/Streptophyta/Embryophyta/Bryopsida	Dicranales	Ditrichaceae
Physcomitrella patens	Phy.pa	1n = 1x = 27	v3.3	Phytozome.v13		Viridiplantae/Streptophyta/Embryophyta/Bryopsida	Funariales	Funariaceae
Insomniella plumaeforme	Ins.pl		GWHAMMO00000000 - HP_MOSS_v5	Genome Warehouse (GWH)		Viridiplantae/Streptophyta/Embryophyta/Bryopsida	Hypnales	Hypnaceae
Sphagnum fallax	Sph.fa		v1.1	Phytozome.v13		Viridiplantae/Streptophyta/Embryophyta/Bryopsida	Sphagnales	Sphagnaceae
Sphagnum magellanicum	Sph.ma		v1.1	Phytozome.v13		Viridiplantae/Streptophyta/Embryophyta/Bryopsida	Sphagnales	Sphagnaceae
Marchantia paleacea	Mar.pa		GCA_014180765.2 - ASM1418076v2	NCBI		Viridiplantae/Streptophyta/Embryophyta/Marchantiopsida	Marchantiales	Marchantiaceae
Marchantia polymorpha	Mar.po		v3.1	Phytozome.v13		Viridiplantae/Streptophyta/Embryophyta/Marchantiopsida	Marchantiales	Marchantiaceae
Ceratopteris richardii	Cer.ri		v2.1	Phytozome.v13		Viridiplantae/Streptophyta/Embryophyta/Tracheophyta/Euphyllophyta/Polypodiopsida	Polypodiales	Pteridaceae
Azolla filiculoides	Azo.fi		v1.1	FernBase		Viridiplantae/Streptophyta/Embryophyta/Tracheophyta/Euphyllophyta/Polypodiopsida	Salviniales	Salviniaceae
Salvinia cucullata	Sal.cu		v1.2	FernBase		Viridiplantae/Streptophyta/Embryophyta/Tracheophyta/Euphyllophyta/Polypodiopsida	Salviniales	Salviniaceae
Thuja plicata	Thu.pl	2n = 2x = 22	v3.1	Phytozome.v13		Viridiplantae/Streptophyta/Embryophyta/Tracheophyta/Euphyllophyta/Spermatophyta/Acrogymnospermae	Cupressales	Cupressaceae
Ginkgo biloba	Gin.bi		v1.0	TreeGenes		Viridiplantae/Streptophyta/Embryophyta/Tracheophyta/Euphyllophyta/Spermatophyta/Acrogymnospermae	Ginkgoales	Ginkgoaceae
Gnetum montanum	Gne.mo			Genome Warehouse (GWH)		Viridiplantae/Streptophyta/Embryophyta/Tracheophyta/Euphyllophyta/Spermatophyta/Acrogymnospermae	Gnetales	Gnetaceae
Sequoia sempervirens	Seq.se	2n = 2x = 66	v2.1	TreeGenes		Viridiplantae/Streptophyta/Embryophyta/Tracheophyta/Euphyllophyta/Spermatophyta/Acrogymnospermae	Pinales	Cupressaceae
Pinus taeda	Pin.ta	2n = 2x = 24	v2.01	TreeGenes		Viridiplantae/Streptophyta/Embryophyta/Tracheophyta/Euphyllophyta/Spermatophyta/Acrogymnospermae	Pinales	Pinaceae
Pseudotsuga menziesii	Pse.me	2n = 2x = 26	v1.0	TreeGenes		Viridiplantae/Streptophyta/Embryophyta/Tracheophyta/Euphyllophyta/Spermatophyta/Acrogymnospermae	Pinales	Pinaceae
Welwitschia mirabilis	Wel.mi			Genome Warehouse (GWH)		Viridiplantae/Streptophyta/Embryophyta/Tracheophyta/Euphyllophyta/Spermatophyta/Acrogymnospermae	Welwitschiales	Welwitschiaceae
Amborella trichopoda	Amb.tr	2n = ?? = 26	v1.0	Phytozome.v13		Viridiplantae/Streptophyta/Embryophyta/Tracheophyta/Euphyllophyta/Spermatophyta/Magnoliopsida	Amborellales	Amborellaceae
Euryale ferox	Eur.fe		GWHBFHH00000000 - v1	Genome Warehouse (GWH)		Viridiplantae/Streptophyta/Embryophyta/Tracheophyta/Euphyllophyta/Spermatophyta/Magnoliopsida	Nymphaeales	Nymphaeaceae
Nymphaea colorata	Nym.co	2n = 2x = 28	ASM883128v1 - GCF_008831285.1	NCBI		Viridiplantae/Streptophyta/Embryophyta/Tracheophyta/Euphyllophyta/Spermatophyta/Magnoliopsida	Nymphaeales	Nymphaeaceae
Nymphaea thermarum	Nym.th		GCA_011799765.1 - ASM1179976v1	NCBI		Viridiplantae/Streptophyta/Embryophyta/Tracheophyta/Euphyllophyta/Spermatophyta/Magnoliopsida	Nymphaeales	Nymphaeaceae
Chloranthus sessilifolius	Chl.se		GWHBFRY00000000.1 - v1	Genome Warehouse (GWH)		Viridiplantae/Streptophyta/Embryophyta/Tracheophyta/Euphyllophyta/Spermatophyta/Magnoliopsida/Mesangiospermae	Chloranthales	Chloranthaceae
Chloranthus spicatus	Chl.sp		GWHBFSI00000000 - v1	Genome Warehouse (GWH)		Viridiplantae/Streptophyta/Embryophyta/Tracheophyta/Euphyllophyta/Spermatophyta/Magnoliopsida/Mesangiospermae	Chloranthales	Chloranthaceae
Nelumbo nucifera	Nel.nu		GCF_000365185.1 - Chinese Lotus 1.1	NCBI		Viridiplantae/Streptophyta/Embryophyta/Tracheophyta/Euphyllophyta/Spermatophyta/Magnoliopsida/Mesangiospermae	Proteales	Nelumbonaceae
Macadamia integrifolia	Mac.in		GCF_013358625.1 - SCU_Mint_v3	NCBI		Viridiplantae/Streptophyta/Embryophyta/Tracheophyta/Euphyllophyta/Spermatophyta/Magnoliopsida/Mesangiospermae	Proteales	Proteaceae
Telopea speciosissima	Tel.sp		GCF_018873765.1 - Tspe_v1	NCBI		Viridiplantae/Streptophyta/Embryophyta/Tracheophyta/Euphyllophyta/Spermatophyta/Magnoliopsida/Mesangiospermae	Proteales	Proteaceae
Epimedium pubescens	Epi.pu		GWHBECS00000000 - IMPLAD_EP_v1.0	Genome Warehouse (GWH)		Viridiplantae/Streptophyta/Embryophyta/Tracheophyta/Euphyllophyta/Spermatophyta/Magnoliopsida/Mesangiospermae	Ranunculales	Berberidaceae
Kingdonia uniflora	Kin.un		GCA_014058105.1 - ASM1405810v1	NCBI		Viridiplantae/Streptophyta/Embryophyta/Tracheophyta/Euphyllophyta/Spermatophyta/Magnoliopsida/Mesangiospermae	Ranunculales	Circaeasteraceae
Macleaya cordata	Mac.co		GCA_002174775.1 - MC_HNAU_1.0	NCBI		Viridiplantae/Streptophyta/Embryophyta/Tracheophyta/Euphyllophyta/Spermatophyta/Magnoliopsida/Mesangiospermae	Ranunculales	Papaveraceae
Papaver somniferum	Pap.so		GWHAAFE00000000 - HN1	Genome Warehouse (GWH)		Viridiplantae/Streptophyta/Embryophyta/Tracheophyta/Euphyllophyta/Spermatophyta/Magnoliopsida/Mesangiospermae	Ranunculales	Papaveraceae
Aquilegia coerulea	Aqu.co	2n = 2x = 14	v3.1	Phytozome.v13		Viridiplantae/Streptophyta/Embryophyta/Tracheophyta/Euphyllophyta/Spermatophyta/Magnoliopsida/Mesangiospermae	Ranunculales	Ranunculaceae
Coptis chinensis	Cop.ch		GCA_015680905.1 - ASM1568090v1	NCBI		Viridiplantae/Streptophyta/Embryophyta/Tracheophyta/Euphyllophyta/Spermatophyta/Magnoliopsida/Mesangiospermae	Ranunculales	Ranunculaceae
Thalictrum thalictroides	Tha.th		GCA_013358455.1 - MaSuRCA_all.p2	NCBI		Viridiplantae/Streptophyta/Embryophyta/Tracheophyta/Euphyllophyta/Spermatophyta/Magnoliopsida/Mesangiospermae	Ranunculales	Ranunculaceae
Tetracentron sinense	Tet.si		GCA_015143295.1 - ASM1514329v1	NCBI		Viridiplantae/Streptophyta/Embryophyta/Tracheophyta/Euphyllophyta/Spermatophyta/Magnoliopsida/Mesangiospermae	Trochodendrales	Trochodendraceae
Acorus americanus	Aco.am		v1.1	Phytozome.v13		Viridiplantae/Streptophyta/Embryophyta/Tracheophyta/Euphyllophyta/Spermatophyta/Magnoliopsida/Mesangiospermae/Liliopsida	Acorales	Acoraceae
Spirodela intermedia	Spi.in		GCA_902729315.2	NCBI		Viridiplantae/Streptophyta/Embryophyta/Tracheophyta/Euphyllophyta/Spermatophyta/Magnoliopsida/Mesangiospermae/Liliopsida	Alismatales	Araceae
Spirodela polyrhiza	Spi.po	2n = 4x = 80	v2	Phytozome.v13		Viridiplantae/Streptophyta/Embryophyta/Tracheophyta/Euphyllophyta/Spermatophyta/Magnoliopsida/Mesangiospermae/Liliopsida	Alismatales	Araceae
Zostera marina	Zos.ma	2n = 2x = 12	v3.1	Phytozome.v13		Viridiplantae/Streptophyta/Embryophyta/Tracheophyta/Euphyllophyta/Spermatophyta/Magnoliopsida/Mesangiospermae/Liliopsida	Alismatales	Zosteraceae
Coco nucifera	Coc.nu			NCBI		Viridiplantae/Streptophyta/Embryophyta/Tracheophyta/Euphyllophyta/Spermatophyta/Magnoliopsida/Mesangiospermae/Liliopsida	Arecales	Arecaceae
Elaeis guineensis	Ela.gu			NCBI		Viridiplantae/Streptophyta/Embryophyta/Tracheophyta/Euphyllophyta/Spermatophyta/Magnoliopsida/Mesangiospermae/Liliopsida	Arecales	Arecaceae
Phoenix dactylifera	Pho.da		GCF_009389715.1	NCBI		Viridiplantae/Streptophyta/Embryophyta/Tracheophyta/Euphyllophyta/Spermatophyta/Magnoliopsida/Mesangiospermae/Liliopsida	Arecales	Arecaceae
Asparagus officinalis	Asp.of	2n = 2x = 20	v1.1	Phytozome.v13		Viridiplantae/Streptophyta/Embryophyta/Tracheophyta/Euphyllophyta/Spermatophyta/Magnoliopsida/Mesangiospermae/Liliopsida	Asparagales	Asparagaceae
Apostasia shenzhenica	Apo.sh		ASM278626_v1	NCBI		Viridiplantae/Streptophyta/Embryophyta/Tracheophyta/Euphyllophyta/Spermatophyta/Magnoliopsida/Mesangiospermae/Liliopsida	Asparagales	Orchidaceae
Cymbidium ensifolium	Cym.en		GWHBCII00000000	Genome Warehouse (GWH)		Viridiplantae/Streptophyta/Embryophyta/Tracheophyta/Euphyllophyta/Spermatophyta/Magnoliopsida/Mesangiospermae/Liliopsida	Asparagales	Orchidaceae
Dendrobium chrysotoxum	Den.ch		GCA_019925795.1 - ASM1992579v1	NCBI		Viridiplantae/Streptophyta/Embryophyta/Tracheophyta/Euphyllophyta/Spermatophyta/Magnoliopsida/Mesangiospermae/Liliopsida	Asparagales	Orchidaceae
Gastrodia elata	Gas.el		GWHBDNU00000000 - v2.0	Genome Warehouse (GWH)		Viridiplantae/Streptophyta/Embryophyta/Tracheophyta/Euphyllophyta/Spermatophyta/Magnoliopsida/Mesangiospermae/Liliopsida	Asparagales	Orchidaceae
Phalaenopsis equestris	Pha.eq	2n = 2x = 38	ASM126359_v1	NCBI		Viridiplantae/Streptophyta/Embryophyta/Tracheophyta/Euphyllophyta/Spermatophyta/Magnoliopsida/Mesangiospermae/Liliopsida	Asparagales	Orchidaceae
Vanilla planifolia	Van.pl		GCA_016413895.1 - Elo_Vpla-A_principal_1.0	NCBI		Viridiplantae/Streptophyta/Embryophyta/Tracheophyta/Euphyllophyta/Spermatophyta/Magnoliopsida/Mesangiospermae/Liliopsida	Asparagales	Orchidaceae
Dioscorea alata	Dio.al		Dalata_v2 - GCA_020875875.1	NCBI		Viridiplantae/Streptophyta/Embryophyta/Tracheophyta/Euphyllophyta/Spermatophyta/Magnoliopsida/Mesangiospermae/Liliopsida	Dioscoreales	Dioscoreaceae
Acanthochlamys bracteata	Aca.br		GWHBAYO00000000.1	Genome Warehouse (GWH)		Viridiplantae/Streptophyta/Embryophyta/Tracheophyta/Euphyllophyta/Spermatophyta/Magnoliopsida/Mesangiospermae/Liliopsida	Pandanales	Velloziaceae
Ananas comosus	Ana.co	2n = 2x = 50	v3	Phytozome.v13		Viridiplantae/Streptophyta/Embryophyta/Tracheophyta/Euphyllophyta/Spermatophyta/Magnoliopsida/Mesangiospermae/Liliopsida	Poales	Bromeliaceae
Carex littledalei	Car.li		ASM1111435_v1	NCBI		Viridiplantae/Streptophyta/Embryophyta/Tracheophyta/Euphyllophyta/Spermatophyta/Magnoliopsida/Mesangiospermae/Liliopsida	Poales	Cyperaceae
Joinvillea ascendens	Joi.as		v1.1	Phytozome.v13		Viridiplantae/Streptophyta/Embryophyta/Tracheophyta/Euphyllophyta/Spermatophyta/Magnoliopsida/Mesangiospermae/Liliopsida	Poales	Joinvilleaceae
Aegilops tauschii	Aeg.ta	2n = 2x = 14	Aet_v4.0.52	Ensembl.r52		Viridiplantae/Streptophyta/Embryophyta/Tracheophyta/Euphyllophyta/Spermatophyta/Magnoliopsida/Mesangiospermae/Liliopsida	Poales	Poaceae
Avena sativa	Ave.sa			GrainGenes		Viridiplantae/Streptophyta/Embryophyta/Tracheophyta/Euphyllophyta/Spermatophyta/Magnoliopsida/Mesangiospermae/Liliopsida	Poales	Poaceae
Bonia amplexicaulis	Bon.am			Bamboo genome database		Viridiplantae/Streptophyta/Embryophyta/Tracheophyta/Euphyllophyta/Spermatophyta/Magnoliopsida/Mesangiospermae/Liliopsida	Poales	Poaceae
Brachypodium distachyon	Bra.di	2n = 2x = 10	v3.2	Ensembl.r52		Viridiplantae/Streptophyta/Embryophyta/Tracheophyta/Euphyllophyta/Spermatophyta/Magnoliopsida/Mesangiospermae/Liliopsida	Poales	Poaceae
Brachypodium hybridum	Bra.hy	2n = 4x = 30	Bhyb26_v2.1	Phytozome.v13		Viridiplantae/Streptophyta/Embryophyta/Tracheophyta/Euphyllophyta/Spermatophyta/Magnoliopsida/Mesangiospermae/Liliopsida	Poales	Poaceae
Cenchrus purpureus	Cen.pu		GWHAORA00000000	Genome Warehouse (GWH)		Viridiplantae/Streptophyta/Embryophyta/Tracheophyta/Euphyllophyta/Spermatophyta/Magnoliopsida/Mesangiospermae/Liliopsida	Poales	Poaceae
Chasmanthium laxum	Cha.la		v1.1	Phytozome.v13		Viridiplantae/Streptophyta/Embryophyta/Tracheophyta/Euphyllophyta/Spermatophyta/Magnoliopsida/Mesangiospermae/Liliopsida	Poales	Poaceae
Dichanthelium oligosanthes	Dic.ol		GCA_001633215.2 - ASM163321v2	NCBI		Viridiplantae/Streptophyta/Embryophyta/Tracheophyta/Euphyllophyta/Spermatophyta/Magnoliopsida/Mesangiospermae/Liliopsida	Poales	Poaceae
Digitaria exilis	Dig.ex		GCA_015342445.1 - DiExil	NCBI		Viridiplantae/Streptophyta/Embryophyta/Tracheophyta/Euphyllophyta/Spermatophyta/Magnoliopsida/Mesangiospermae/Liliopsida	Poales	Poaceae
Eleusine coracana	Ele.co	2n = 4x = 36	v1.1	Phytozome.v13		Viridiplantae/Streptophyta/Embryophyta/Tracheophyta/Euphyllophyta/Spermatophyta/Magnoliopsida/Mesangiospermae/Liliopsida	Poales	Poaceae
Eragrostis tef	Era.te	2n = 4x = 40	ASM97063v1.52	Ensembl.r52		Viridiplantae/Streptophyta/Embryophyta/Tracheophyta/Euphyllophyta/Spermatophyta/Magnoliopsida/Mesangiospermae/Liliopsida	Poales	Poaceae
Hordeum vulgare	Hor.vu	2n = 2x = 14	GPv1	GrainGenes		Viridiplantae/Streptophyta/Embryophyta/Tracheophyta/Euphyllophyta/Spermatophyta/Magnoliopsida/Mesangiospermae/Liliopsida	Poales	Poaceae
Leersia perrieri	Lee.pe	2n = 2x = 24	Lperr_V1.4.52	Ensembl.r52		Viridiplantae/Streptophyta/Embryophyta/Tracheophyta/Euphyllophyta/Spermatophyta/Magnoliopsida/Mesangiospermae/Liliopsida	Poales	Poaceae
Miscanthus sinensis	Mis.si	2n = 2x = 38	v7.1	Phytozome.v13		Viridiplantae/Streptophyta/Embryophyta/Tracheophyta/Euphyllophyta/Spermatophyta/Magnoliopsida/Mesangiospermae/Liliopsida	Poales	Poaceae
Olyra latifolia	Oly.la	2n = 2x = 22		Bamboo genome database		Viridiplantae/Streptophyta/Embryophyta/Tracheophyta/Euphyllophyta/Spermatophyta/Magnoliopsida/Mesangiospermae/Liliopsida	Poales	Poaceae
Oropetium thomaeum	Oro.th	2n = 2x = 18	v1.0	Phytozome.v13		Viridiplantae/Streptophyta/Embryophyta/Tracheophyta/Euphyllophyta/Spermatophyta/Magnoliopsida/Mesangiospermae/Liliopsida	Poales	Poaceae
Oryza brachyantha	Ory.br	2n = 2x = 24	v1.4b.52	Ensembl.r52		Viridiplantae/Streptophyta/Embryophyta/Tracheophyta/Euphyllophyta/Spermatophyta/Magnoliopsida/Mesangiospermae/Liliopsida	Poales	Poaceae
Oryza glaberrima	Ory.gl	2n = 2x = 24	V1.52	Ensembl.r52		Viridiplantae/Streptophyta/Embryophyta/Tracheophyta/Euphyllophyta/Spermatophyta/Magnoliopsida/Mesangiospermae/Liliopsida	Poales	Poaceae
Oryza rufipogon	Ory.ru	2n = 2x = 24	OR_W1943.52	Ensembl.r52		Viridiplantae/Streptophyta/Embryophyta/Tracheophyta/Euphyllophyta/Spermatophyta/Magnoliopsida/Mesangiospermae/Liliopsida	Poales	Poaceae
Oryza sativa subsp. Japonica	Ory.sa	2n = 2x = 24	v7.0	Phytozome.v13		Viridiplantae/Streptophyta/Embryophyta/Tracheophyta/Euphyllophyta/Spermatophyta/Magnoliopsida/Mesangiospermae/Liliopsida	Poales	Poaceae
Panicum virgatum	Pan.vi	2n = 4x = 36	v5.1	Phytozome.v13		Viridiplantae/Streptophyta/Embryophyta/Tracheophyta/Euphyllophyta/Spermatophyta/Magnoliopsida/Mesangiospermae/Liliopsida	Poales	Poaceae
Paspalum vaginatum	Pas.va		v3.1	Phytozome.v13		Viridiplantae/Streptophyta/Embryophyta/Tracheophyta/Euphyllophyta/Spermatophyta/Magnoliopsida/Mesangiospermae/Liliopsida	Poales	Poaceae
Pharus latifolius	Pha.la		v1.1	Phytozome.v13		Viridiplantae/Streptophyta/Embryophyta/Tracheophyta/Euphyllophyta/Spermatophyta/Magnoliopsida/Mesangiospermae/Liliopsida	Poales	Poaceae
Raddia distichophylla	Rad.di		GWHAAKD00000000	Genome Warehouse (GWH)		Viridiplantae/Streptophyta/Embryophyta/Tracheophyta/Euphyllophyta/Spermatophyta/Magnoliopsida/Mesangiospermae/Liliopsida	Poales	Poaceae
Raddia guianensis	Rad.gu			Bamboo genome database		Viridiplantae/Streptophyta/Embryophyta/Tracheophyta/Euphyllophyta/Spermatophyta/Magnoliopsida/Mesangiospermae/Liliopsida	Poales	Poaceae
Secale cereale	Sec.ce	2n = 2x = 14	Lo7_v1	GrainGenes		Viridiplantae/Streptophyta/Embryophyta/Tracheophyta/Euphyllophyta/Spermatophyta/Magnoliopsida/Mesangiospermae/Liliopsida	Poales	Poaceae
Setaria viridis	Set.vi	2n = 2x = 18	v2.1	Phytozome.v13		Viridiplantae/Streptophyta/Embryophyta/Tracheophyta/Euphyllophyta/Spermatophyta/Magnoliopsida/Mesangiospermae/Liliopsida	Poales	Poaceae
Sorghum bicolor	Sor.bi	2n = 2x = 20	v3.1.1	Phytozome.v13		Viridiplantae/Streptophyta/Embryophyta/Tracheophyta/Euphyllophyta/Spermatophyta/Magnoliopsida/Mesangiospermae/Liliopsida	Poales	Poaceae
Streptochaeta angustifolia	Ste.an			Other		Viridiplantae/Streptophyta/Embryophyta/Tracheophyta/Euphyllophyta/Spermatophyta/Magnoliopsida/Mesangiospermae/Liliopsida	Poales	Poaceae
Thinopyrum intermedium	Thi.in	2n = 6x = 42	v2.1	Phytozome.v13		Viridiplantae/Streptophyta/Embryophyta/Tracheophyta/Euphyllophyta/Spermatophyta/Magnoliopsida/Mesangiospermae/Liliopsida	Poales	Poaceae
Triticum aestivum	Tri.ae	2n = 6x = 42	IWGSC	Ensembl.r52		Viridiplantae/Streptophyta/Embryophyta/Tracheophyta/Euphyllophyta/Spermatophyta/Magnoliopsida/Mesangiospermae/Liliopsida	Poales	Poaceae
Triticum spelta	Tri.su	2n = 6x = 42	PGSBv2.0.52	Ensembl.r52		Viridiplantae/Streptophyta/Embryophyta/Tracheophyta/Euphyllophyta/Spermatophyta/Magnoliopsida/Mesangiospermae/Liliopsida	Poales	Poaceae
Triticum turgidum subsp. durum	Tri.tu	2n = 4x = 28	Svevo.v1.52	Ensembl.r52		Viridiplantae/Streptophyta/Embryophyta/Tracheophyta/Euphyllophyta/Spermatophyta/Magnoliopsida/Mesangiospermae/Liliopsida	Poales	Poaceae
Triticum urartu	Tri.ur	2n = 2x = 14	ASM34745v1.52	Ensembl.r52		Viridiplantae/Streptophyta/Embryophyta/Tracheophyta/Euphyllophyta/Spermatophyta/Magnoliopsida/Mesangiospermae/Liliopsida	Poales	Poaceae
Urochloa fusca	Uso.fu		v1.1	Phytozome.v13		Viridiplantae/Streptophyta/Embryophyta/Tracheophyta/Euphyllophyta/Spermatophyta/Magnoliopsida/Mesangiospermae/Liliopsida	Poales	Poaceae
Zea mays	Zea.ma	2n = 2x = 20	RefGen_v4	Phytozome.v13		Viridiplantae/Streptophyta/Embryophyta/Tracheophyta/Euphyllophyta/Spermatophyta/Magnoliopsida/Mesangiospermae/Liliopsida	Poales	Poaceae
Zizania palustris	Ziz.pa		GCA_019279435.1 - ASM1927943v1	NCBI		Viridiplantae/Streptophyta/Embryophyta/Tracheophyta/Euphyllophyta/Spermatophyta/Magnoliopsida/Mesangiospermae/Liliopsida	Poales	Poaceae
Musa acuminata	Mus.ac	2n = 2x = 22	v1	Phytozome.v13		Viridiplantae/Streptophyta/Embryophyta/Tracheophyta/Euphyllophyta/Spermatophyta/Magnoliopsida/Mesangiospermae/Liliopsida	Zingiberales	Musaceae
Zingiber officinale	Zin.of			NCBI		Viridiplantae/Streptophyta/Embryophyta/Tracheophyta/Euphyllophyta/Spermatophyta/Magnoliopsida/Mesangiospermae/Liliopsida	Zingiberales	Zingiberaceae
Chimonanthus praecox	Chi.pr			Magnoliadb		Viridiplantae/Streptophyta/Embryophyta/Tracheophyta/Euphyllophyta/Spermatophyta/Magnoliopsida/Mesangiospermae/Magnoliidae	Laurales	Calycanthaceae
Chimonanthus salicifolius	Chi.sa			Magnoliadb		Viridiplantae/Streptophyta/Embryophyta/Tracheophyta/Euphyllophyta/Spermatophyta/Magnoliopsida/Mesangiospermae/Magnoliidae	Laurales	Chimonanthus
Cinnamomum camphora	Cin.ca		GWHBGXC00000000	Genome Warehouse (GWH)		Viridiplantae/Streptophyta/Embryophyta/Tracheophyta/Euphyllophyta/Spermatophyta/Magnoliopsida/Mesangiospermae/Magnoliidae	Laurales	Lauraceae
Cinnamomum kanehirae	Cin.ka	2n = 2x = 24	v3.0	Phytozome.v13		Viridiplantae/Streptophyta/Embryophyta/Tracheophyta/Euphyllophyta/Spermatophyta/Magnoliopsida/Mesangiospermae/Magnoliidae	Laurales	Lauraceae
Litsea cubeba	Lit.cu			Magnoliadb		Viridiplantae/Streptophyta/Embryophyta/Tracheophyta/Euphyllophyta/Spermatophyta/Magnoliopsida/Mesangiospermae/Magnoliidae	Laurales	Lauraceae
Liriodendron chinense	Lir.ch			Hardwood genomics project (HWG)		Viridiplantae/Streptophyta/Embryophyta/Tracheophyta/Euphyllophyta/Spermatophyta/Magnoliopsida/Mesangiospermae/Magnoliidae	Magnoliales	Magnoliaceae
Magnolia biondii	Mag.bi			Magnoliadb		Viridiplantae/Streptophyta/Embryophyta/Tracheophyta/Euphyllophyta/Spermatophyta/Magnoliopsida/Mesangiospermae/Magnoliidae	Magnoliales	Magnoliaceae
Aristolochia fimbriata	Ari.fi		GCA_019845555.1 - ASM1984555v1	NCBI		Viridiplantae/Streptophyta/Embryophyta/Tracheophyta/Euphyllophyta/Spermatophyta/Magnoliopsida/Mesangiospermae/Magnoliidae	Piperales	Aristolochiaceae
Daucus carota	Dau.ca		v2.0	Phytozome.v13		Viridiplantae/Streptophyta/Embryophyta/Tracheophyta/Euphyllophyta/Spermatophyta/Magnoliopsida/Mesangiospermae/Pentapetalae	Apiales	Apiaceae
Helianthus annuus	Hel.an	2n = 2x = 34	r1.2	Phytozome.v13		Viridiplantae/Streptophyta/Embryophyta/Tracheophyta/Euphyllophyta/Spermatophyta/Magnoliopsida/Mesangiospermae/Pentapetalae	Asterales	Asteraceae
Lactuca sativa	Lac.sa		v5	Phytozome.v13		Viridiplantae/Streptophyta/Embryophyta/Tracheophyta/Euphyllophyta/Spermatophyta/Magnoliopsida/Mesangiospermae/Pentapetalae	Asterales	Asteraceae
Alyssum linifolium	Aly.li	2n = 2x = 16	v1.1	Phytozome.v13		Viridiplantae/Streptophyta/Embryophyta/Tracheophyta/Euphyllophyta/Spermatophyta/Magnoliopsida/Mesangiospermae/Pentapetalae	Brassicales	Brassicaceae
Arabidopsis thaliana	Ara.th	2n = 2x = 10	Araport11	Phytozome.v13		Viridiplantae/Streptophyta/Embryophyta/Tracheophyta/Euphyllophyta/Spermatophyta/Magnoliopsida/Mesangiospermae/Pentapetalae	Brassicales	Brassicaceae
Boechera stricta	Boe.st		v1.2	Phytozome.v13		Viridiplantae/Streptophyta/Embryophyta/Tracheophyta/Euphyllophyta/Spermatophyta/Magnoliopsida/Mesangiospermae/Pentapetalae	Brassicales	Brassicaceae
Brassica rapa	Bra.ra	2n = 2x = 20	v1.3	Phytozome.v13		Viridiplantae/Streptophyta/Embryophyta/Tracheophyta/Euphyllophyta/Spermatophyta/Magnoliopsida/Mesangiospermae/Pentapetalae	Brassicales	Brassicaceae
Cakile maritima	Cak.ma	2n = ?? = 18	v1.1	Phytozome.v13		Viridiplantae/Streptophyta/Embryophyta/Tracheophyta/Euphyllophyta/Spermatophyta/Magnoliopsida/Mesangiospermae/Pentapetalae	Brassicales	Brassicaceae
Capsella rubella	Cap.ru	2n = 2x = 16	v1.1	Phytozome.v13		Viridiplantae/Streptophyta/Embryophyta/Tracheophyta/Euphyllophyta/Spermatophyta/Magnoliopsida/Mesangiospermae/Pentapetalae	Brassicales	Brassicaceae
Caulanthus amplexicaulis	Cau.am		v1.1	Phytozome.v13		Viridiplantae/Streptophyta/Embryophyta/Tracheophyta/Euphyllophyta/Spermatophyta/Magnoliopsida/Mesangiospermae/Pentapetalae	Brassicales	Brassicaceae
Crambe hispanica	Cra.hi		v1.1	Phytozome.v13		Viridiplantae/Streptophyta/Embryophyta/Tracheophyta/Euphyllophyta/Spermatophyta/Magnoliopsida/Mesangiospermae/Pentapetalae	Brassicales	Brassicaceae
Descurainia sophioides	Des.so		v1.1	Phytozome.v13		Viridiplantae/Streptophyta/Embryophyta/Tracheophyta/Euphyllophyta/Spermatophyta/Magnoliopsida/Mesangiospermae/Pentapetalae	Brassicales	Brassicaceae
Diptychocarpus strictus	Dip.st		v2.1	Phytozome.v13		Viridiplantae/Streptophyta/Embryophyta/Tracheophyta/Euphyllophyta/Spermatophyta/Magnoliopsida/Mesangiospermae/Pentapetalae	Brassicales	Brassicaceae
Eruca vesicaria	Eru.ve		v1.1	Phytozome.v13		Viridiplantae/Streptophyta/Embryophyta/Tracheophyta/Euphyllophyta/Spermatophyta/Magnoliopsida/Mesangiospermae/Pentapetalae	Brassicales	Brassicaceae
Euclidium syriacum	Euc.sy	2n = 2x = 14	v1.1	Phytozome.v13		Viridiplantae/Streptophyta/Embryophyta/Tracheophyta/Euphyllophyta/Spermatophyta/Magnoliopsida/Mesangiospermae/Pentapetalae	Brassicales	Brassicaceae
Eutrema salsugineum	Eut.sa		v1.0	Phytozome.v13		Viridiplantae/Streptophyta/Embryophyta/Tracheophyta/Euphyllophyta/Spermatophyta/Magnoliopsida/Mesangiospermae/Pentapetalae	Brassicales	Brassicaceae
Iberis amara	Ibe.am		v1.1	Phytozome.v13		Viridiplantae/Streptophyta/Embryophyta/Tracheophyta/Euphyllophyta/Spermatophyta/Magnoliopsida/Mesangiospermae/Pentapetalae	Brassicales	Brassicaceae
Isatis tinctoria	Isa.ti		v1.1	Phytozome.v13		Viridiplantae/Streptophyta/Embryophyta/Tracheophyta/Euphyllophyta/Spermatophyta/Magnoliopsida/Mesangiospermae/Pentapetalae	Brassicales	Brassicaceae
Lepidium sativum	Lep.sa	2n = 3x = 24	v1.1	Phytozome.v13		Viridiplantae/Streptophyta/Embryophyta/Tracheophyta/Euphyllophyta/Spermatophyta/Magnoliopsida/Mesangiospermae/Pentapetalae	Brassicales	Brassicaceae
Lunaria annua	Lun.an		v1.1	Phytozome.v13		Viridiplantae/Streptophyta/Embryophyta/Tracheophyta/Euphyllophyta/Spermatophyta/Magnoliopsida/Mesangiospermae/Pentapetalae	Brassicales	Brassicaceae
Malcolmia maritima	Mal.ma		v1.1	Phytozome.v13		Viridiplantae/Streptophyta/Embryophyta/Tracheophyta/Euphyllophyta/Spermatophyta/Magnoliopsida/Mesangiospermae/Pentapetalae	Brassicales	Brassicaceae
Myagrum perfoliatum	Mya.pe	2n = 2x = 14	v2.1	Phytozome.v13		Viridiplantae/Streptophyta/Embryophyta/Tracheophyta/Euphyllophyta/Spermatophyta/Magnoliopsida/Mesangiospermae/Pentapetalae	Brassicales	Brassicaceae
Rorippa islandica	Ror.is		v1.1	Phytozome.v13		Viridiplantae/Streptophyta/Embryophyta/Tracheophyta/Euphyllophyta/Spermatophyta/Magnoliopsida/Mesangiospermae/Pentapetalae	Brassicales	Brassicaceae
Schrenkiella parvula	Sch.pa		v2.2	Phytozome.v13		Viridiplantae/Streptophyta/Embryophyta/Tracheophyta/Euphyllophyta/Spermatophyta/Magnoliopsida/Mesangiospermae/Pentapetalae	Brassicales	Brassicaceae
Sinapis alba	Sin.al	2n = 3x = 24	v3.1	Phytozome.v13		Viridiplantae/Streptophyta/Embryophyta/Tracheophyta/Euphyllophyta/Spermatophyta/Magnoliopsida/Mesangiospermae/Pentapetalae	Brassicales	Brassicaceae
Stanleya pinnata	Sta.pi		v1.1	Phytozome.v13		Viridiplantae/Streptophyta/Embryophyta/Tracheophyta/Euphyllophyta/Spermatophyta/Magnoliopsida/Mesangiospermae/Pentapetalae	Brassicales	Brassicaceae
Thlaspi arvense	Thl.ar	2n = 2x = 14	v1.1	Phytozome.v13		Viridiplantae/Streptophyta/Embryophyta/Tracheophyta/Euphyllophyta/Spermatophyta/Magnoliopsida/Mesangiospermae/Pentapetalae	Brassicales	Brassicaceae
Cleome violacea	Cle.vi		v2.1	Phytozome.v13		Viridiplantae/Streptophyta/Embryophyta/Tracheophyta/Euphyllophyta/Spermatophyta/Magnoliopsida/Mesangiospermae/Pentapetalae	Brassicales	Cleomaceae
Amaranthus hypochondriacus	Ama.hy		v2.1	Phytozome.v13		Viridiplantae/Streptophyta/Embryophyta/Tracheophyta/Euphyllophyta/Spermatophyta/Magnoliopsida/Mesangiospermae/Pentapetalae	Caryophyllales	Amaranthaceae
Beta vulgaris	Bet.vu	2n = 2x = 18	EL10_v1.0	Phytozome.v13		Viridiplantae/Streptophyta/Embryophyta/Tracheophyta/Euphyllophyta/Spermatophyta/Magnoliopsida/Mesangiospermae/Pentapetalae	Caryophyllales	Amaranthaceae
Spinacia oleracea	Spi.ol	2n = 2x = 12	Spov3	Phytozome.v13		Viridiplantae/Streptophyta/Embryophyta/Tracheophyta/Euphyllophyta/Spermatophyta/Magnoliopsida/Mesangiospermae/Pentapetalae	Caryophyllales	Amaranthaceae
Chenopodium quinoa	Che.qu	2n = 4x = 36	v1.0	Phytozome.v13		Viridiplantae/Streptophyta/Embryophyta/Tracheophyta/Euphyllophyta/Spermatophyta/Magnoliopsida/Mesangiospermae/Pentapetalae	Caryophyllales	Chenopodiaceae
Portulaca amilis	Por.am		v1.0	Phytozome.v13		Viridiplantae/Streptophyta/Embryophyta/Tracheophyta/Euphyllophyta/Spermatophyta/Magnoliopsida/Mesangiospermae/Pentapetalae	Caryophyllales	Portulacaceae
Hydrangea quercifolia	Hyd.qu		v1.1	Phytozome.v13		Viridiplantae/Streptophyta/Embryophyta/Tracheophyta/Euphyllophyta/Spermatophyta/Magnoliopsida/Mesangiospermae/Pentapetalae	Cornales	Hydrangeaceae
Citrullus lanatus	Cit.la	2n = 2x = 22	Cla97_v1.52	Ensembl.r52		Viridiplantae/Streptophyta/Embryophyta/Tracheophyta/Euphyllophyta/Spermatophyta/Magnoliopsida/Mesangiospermae/Pentapetalae	Cucurbitales	Cucurbitaceae
Cucumis sativus	Cuc.sa	2n = 2x = 14	v1.0	Phytozome.v13		Viridiplantae/Streptophyta/Embryophyta/Tracheophyta/Euphyllophyta/Spermatophyta/Magnoliopsida/Mesangiospermae/Pentapetalae	Cucurbitales	Cucurbitaceae
Actinidia chinensis	Act.ch	2n = 2x = 58	Red5_PS1_1.69.0	Ensembl.r52		Viridiplantae/Streptophyta/Embryophyta/Tracheophyta/Euphyllophyta/Spermatophyta/Magnoliopsida/Mesangiospermae/Pentapetalae	Ericales	Actinidiaceae
Vaccinium darrowii	Vac.da		v2.4 secondary haplotype genome	Genome Database for Vaccinium		Viridiplantae/Streptophyta/Embryophyta/Tracheophyta/Euphyllophyta/Spermatophyta/Magnoliopsida/Mesangiospermae/Pentapetalae	Ericales	Ericaceae
Vaccinium microcarpum	Vac.mi		v1.0	Genome Database for Vaccinium		Viridiplantae/Streptophyta/Embryophyta/Tracheophyta/Euphyllophyta/Spermatophyta/Magnoliopsida/Mesangiospermae/Pentapetalae	Ericales	Ericaceae
Vaccinium myrtillus	Vac.my		NK2018 v1.0	Genome Database for Vaccinium		Viridiplantae/Streptophyta/Embryophyta/Tracheophyta/Euphyllophyta/Spermatophyta/Magnoliopsida/Mesangiospermae/Pentapetalae	Ericales	Ericaceae
Arachis hypogaea	Ara.hy	2n = 4x = 40	v1.0	Phytozome.v13		Viridiplantae/Streptophyta/Embryophyta/Tracheophyta/Euphyllophyta/Spermatophyta/Magnoliopsida/Mesangiospermae/Pentapetalae	Fabales	Fabaceae
Cicer arietinum	Cic.ar	2n = 2x = 16	v1.0	Phytozome.v13		Viridiplantae/Streptophyta/Embryophyta/Tracheophyta/Euphyllophyta/Spermatophyta/Magnoliopsida/Mesangiospermae/Pentapetalae	Fabales	Fabaceae
Glycine max	Gly.ma	2n = 2x = 40	Wm82.a4.v1	Phytozome.v13		Viridiplantae/Streptophyta/Embryophyta/Tracheophyta/Euphyllophyta/Spermatophyta/Magnoliopsida/Mesangiospermae/Pentapetalae	Fabales	Fabaceae
Lotus japonicus	Lot.ja	2n = 2x = 12	Lj1_v1	Phytozome.v13		Viridiplantae/Streptophyta/Embryophyta/Tracheophyta/Euphyllophyta/Spermatophyta/Magnoliopsida/Mesangiospermae/Pentapetalae	Fabales	Fabaceae
Lupinus angustifolius	Lup.an	2n = 2x = 40	LupAngTanjil_v1.0.52	Ensembl.r52		Viridiplantae/Streptophyta/Embryophyta/Tracheophyta/Euphyllophyta/Spermatophyta/Magnoliopsida/Mesangiospermae/Pentapetalae	Fabales	Fabaceae
Medicago truncatula	Med.tr	2n = 2x = 16	Mt4_0v1	Phytozome.v13		Viridiplantae/Streptophyta/Embryophyta/Tracheophyta/Euphyllophyta/Spermatophyta/Magnoliopsida/Mesangiospermae/Pentapetalae	Fabales	Fabaceae
Phaseolus vulgaris	Pha.vu	2n = 2x = 22	v2.1	Phytozome.v13		Viridiplantae/Streptophyta/Embryophyta/Tracheophyta/Euphyllophyta/Spermatophyta/Magnoliopsida/Mesangiospermae/Pentapetalae	Fabales	Fabaceae
Trifolium pratense	Tri.pr	2n = 2x = 14	v2	Phytozome.v13		Viridiplantae/Streptophyta/Embryophyta/Tracheophyta/Euphyllophyta/Spermatophyta/Magnoliopsida/Mesangiospermae/Pentapetalae	Fabales	Fabaceae
Betula pendula	Bet.pe			Hardwood genomics project (HWG)		Viridiplantae/Streptophyta/Embryophyta/Tracheophyta/Euphyllophyta/Spermatophyta/Magnoliopsida/Mesangiospermae/Pentapetalae	Fagales	Betulaceae
Castanea dentata	Cas.de		v1.1	Phytozome.v13		Viridiplantae/Streptophyta/Embryophyta/Tracheophyta/Euphyllophyta/Spermatophyta/Magnoliopsida/Mesangiospermae/Pentapetalae	Fagales	Fagaceae
Fagus sylvatica	Fag.sy	2n = 2x = 24	v1.0	TreeGenes		Viridiplantae/Streptophyta/Embryophyta/Tracheophyta/Euphyllophyta/Spermatophyta/Magnoliopsida/Mesangiospermae/Pentapetalae	Fagales	Fagaceae
Juglans nigra	Jug.ni		v1.0	TreeGenes		Viridiplantae/Streptophyta/Embryophyta/Tracheophyta/Euphyllophyta/Spermatophyta/Magnoliopsida/Mesangiospermae/Pentapetalae	Fagales	Juglandaceae
Coffea canephora	Cof.ca	2n = 2x = 22	AUK_PRJEB4211_v1.52	Ensembl.r52		Viridiplantae/Streptophyta/Embryophyta/Tracheophyta/Euphyllophyta/Spermatophyta/Magnoliopsida/Mesangiospermae/Pentapetalae	Gentianales	Rubiaceae
Fraxinus excelsior	Fra.ex			Hardwood genomics project (HWG)		Viridiplantae/Streptophyta/Embryophyta/Tracheophyta/Euphyllophyta/Spermatophyta/Magnoliopsida/Mesangiospermae/Pentapetalae	Lamiales	Oleaceae
Olea europaea	Ole.eu		v1.0	Phytozome.v13		Viridiplantae/Streptophyta/Embryophyta/Tracheophyta/Euphyllophyta/Spermatophyta/Magnoliopsida/Mesangiospermae/Pentapetalae	Lamiales	Oleaceae
Lindenbergia philippensis	Lin.ph		v1.1	Phytozome.v13		Viridiplantae/Streptophyta/Embryophyta/Tracheophyta/Euphyllophyta/Spermatophyta/Magnoliopsida/Mesangiospermae/Pentapetalae	Lamiales	Orobanchaceae
Mimulus guttatus	Mim.gu		TOL_v5_0	Phytozome.v13		Viridiplantae/Streptophyta/Embryophyta/Tracheophyta/Euphyllophyta/Spermatophyta/Magnoliopsida/Mesangiospermae/Pentapetalae	Lamiales	Phrymaceae
Manihot esculenta	Man.es	2n = 2x = 36	v8.1	Phytozome.v13		Viridiplantae/Streptophyta/Embryophyta/Tracheophyta/Euphyllophyta/Spermatophyta/Magnoliopsida/Mesangiospermae/Pentapetalae	Malpighiales	Euphorbiaceae
Ricinus communis	Ric.co		v0.1	Phytozome.v13		Viridiplantae/Streptophyta/Embryophyta/Tracheophyta/Euphyllophyta/Spermatophyta/Magnoliopsida/Mesangiospermae/Pentapetalae	Malpighiales	Euphorbiaceae
Vernicia fordii	Ver.fo			Hardwood genomics project (HWG)		Viridiplantae/Streptophyta/Embryophyta/Tracheophyta/Euphyllophyta/Spermatophyta/Magnoliopsida/Mesangiospermae/Pentapetalae	Malpighiales	Euphorbiaceae
Linum usitatissimum	Lin.us	2n = 2x = 30	v1.0	Phytozome.v13		Viridiplantae/Streptophyta/Embryophyta/Tracheophyta/Euphyllophyta/Spermatophyta/Magnoliopsida/Mesangiospermae/Pentapetalae	Malpighiales	Linaceae
Kandelia obovata	Kan.ob			Hardwood genomics project (HWG)		Viridiplantae/Streptophyta/Embryophyta/Tracheophyta/Euphyllophyta/Spermatophyta/Magnoliopsida/Mesangiospermae/Pentapetalae	Malpighiales	Rhizophoraceae
Populus trichocarpa	Pop.tr	2n = ?? = 38	v4.1	Phytozome.v13		Viridiplantae/Streptophyta/Embryophyta/Tracheophyta/Euphyllophyta/Spermatophyta/Magnoliopsida/Mesangiospermae/Pentapetalae	Malpighiales	Salicaceae
Salix purpurea	Sal.pu	2n = 2x = 38	v5.1	Phytozome.v13		Viridiplantae/Streptophyta/Embryophyta/Tracheophyta/Euphyllophyta/Spermatophyta/Magnoliopsida/Mesangiospermae/Pentapetalae	Malpighiales	Salicaceae
Gossypium hirsutum	Gos.hi	2n = 4x = 52	v2.1	Phytozome.v13		Viridiplantae/Streptophyta/Embryophyta/Tracheophyta/Euphyllophyta/Spermatophyta/Magnoliopsida/Mesangiospermae/Pentapetalae	Malvales	Malvaceae
Theobroma cacao	The.ca	2n = 2x = 20	v2.1	Phytozome.v13		Viridiplantae/Streptophyta/Embryophyta/Tracheophyta/Euphyllophyta/Spermatophyta/Magnoliopsida/Mesangiospermae/Pentapetalae	Malvales	Malvaceae
Corymbia citriodora	Cor.ci		v2.1	Phytozome.v13		Viridiplantae/Streptophyta/Embryophyta/Tracheophyta/Euphyllophyta/Spermatophyta/Magnoliopsida/Mesangiospermae/Pentapetalae	Myrtales	Myrtaceae
Eucalyptus grandis	Euc.gr	2n = 2x = 22	v2.0	Phytozome.v13		Viridiplantae/Streptophyta/Embryophyta/Tracheophyta/Euphyllophyta/Spermatophyta/Magnoliopsida/Mesangiospermae/Pentapetalae	Myrtales	Myrtaceae
Cannabis sativa	Can.sa	2n = 2x = 20	female.cs10.52	Ensembl.r52		Viridiplantae/Streptophyta/Embryophyta/Tracheophyta/Euphyllophyta/Spermatophyta/Magnoliopsida/Mesangiospermae/Pentapetalae	Rosales	Cannabaceae
Ficus carica	Fic.ca		UNIPI_FiCari_1.0	Ensembl.r52		Viridiplantae/Streptophyta/Embryophyta/Tracheophyta/Euphyllophyta/Spermatophyta/Magnoliopsida/Mesangiospermae/Pentapetalae	Rosales	Moraceae
Fragaria vesca	Fra.ve	2n = 2x = 14	v4.0.a2	Phytozome.v13		Viridiplantae/Streptophyta/Embryophyta/Tracheophyta/Euphyllophyta/Spermatophyta/Magnoliopsida/Mesangiospermae/Pentapetalae	Rosales	Rosaceae
Malus domestica	Mal.do		v1.1	Phytozome.v13		Viridiplantae/Streptophyta/Embryophyta/Tracheophyta/Euphyllophyta/Spermatophyta/Magnoliopsida/Mesangiospermae/Pentapetalae	Rosales	Rosaceae
Prunus dulcis	Pru.du	2n = 2x = 16	ALMONDv2.52	Ensembl.r52		Viridiplantae/Streptophyta/Embryophyta/Tracheophyta/Euphyllophyta/Spermatophyta/Magnoliopsida/Mesangiospermae/Pentapetalae	Rosales	Rosaceae
Prunus persica	Pru.pe	2n = 2x = 16	v2.1	Phytozome.v13		Viridiplantae/Streptophyta/Embryophyta/Tracheophyta/Euphyllophyta/Spermatophyta/Magnoliopsida/Mesangiospermae/Pentapetalae	Rosales	Rosaceae
Rosa chinensis	Ros.ch	2n = 2x = 14	RchiOBHm-V2.52	Ensembl.r52		Viridiplantae/Streptophyta/Embryophyta/Tracheophyta/Euphyllophyta/Spermatophyta/Magnoliopsida/Mesangiospermae/Pentapetalae	Rosales	Rosaceae
Anacardium occidentale	Ana.oc	2n = ?? = 42	v0.9	Phytozome.v13		Viridiplantae/Streptophyta/Embryophyta/Tracheophyta/Euphyllophyta/Spermatophyta/Magnoliopsida/Mesangiospermae/Pentapetalae	Sapindales	Anacardiaceae
Pistacia vera	Pis.ve	2n = 2x = 30	PisVer_v2.52	Ensembl.r52		Viridiplantae/Streptophyta/Embryophyta/Tracheophyta/Euphyllophyta/Spermatophyta/Magnoliopsida/Mesangiospermae/Pentapetalae	Sapindales	Anacardiaceae
Citrus clementina	Cit.cl	2n = 2x = 18	v1.0	Phytozome.v13		Viridiplantae/Streptophyta/Embryophyta/Tracheophyta/Euphyllophyta/Spermatophyta/Magnoliopsida/Mesangiospermae/Pentapetalae	Sapindales	Rutaceae
Poncirus trifoliata	Pon.tr		v1.3.1	Phytozome.v13		Viridiplantae/Streptophyta/Embryophyta/Tracheophyta/Euphyllophyta/Spermatophyta/Magnoliopsida/Mesangiospermae/Pentapetalae	Sapindales	Rutaceae
Acer saccharum	Ace.sa	2n = 2x = 26	v1.0	TreeGenes		Viridiplantae/Streptophyta/Embryophyta/Tracheophyta/Euphyllophyta/Spermatophyta/Magnoliopsida/Mesangiospermae/Pentapetalae	Sapindales	Sapindaceae
Kalanchoe fedtschenkoi	Kal.fe	2n = 2x = 34	v1.1	Phytozome.v13		Viridiplantae/Streptophyta/Embryophyta/Tracheophyta/Euphyllophyta/Spermatophyta/Magnoliopsida/Mesangiospermae/Pentapetalae	Saxifragales	Crassulaceae
Kalanchoe laxiflora	Kal.la	2n = 4x = 68	v1.1	Phytozome.v13		Viridiplantae/Streptophyta/Embryophyta/Tracheophyta/Euphyllophyta/Spermatophyta/Magnoliopsida/Mesangiospermae/Pentapetalae	Saxifragales	Crassulaceae
Ipomoea triloba	Ipo.tr	2n = 2x = 30	ASM357664v1.52	Ensembl.r52		Viridiplantae/Streptophyta/Embryophyta/Tracheophyta/Euphyllophyta/Spermatophyta/Magnoliopsida/Mesangiospermae/Pentapetalae	Solanales	Convolvulaceae
Capsicum annuum	Cap.an	2n = 2x = 24	ASM51225v2.52	Ensembl.r52		Viridiplantae/Streptophyta/Embryophyta/Tracheophyta/Euphyllophyta/Spermatophyta/Magnoliopsida/Mesangiospermae/Pentapetalae	Solanales	Solanaceae
Nicotiana attenuata	Nic.at	2n = 2x = 24	NIATTr2.52	Ensembl.r52		Viridiplantae/Streptophyta/Embryophyta/Tracheophyta/Euphyllophyta/Spermatophyta/Magnoliopsida/Mesangiospermae/Pentapetalae	Solanales	Solanaceae
Solanum lycopersicum	Sol.ly	2n = 2x = 24	ITAG_v2.4	Phytozome.v13		Viridiplantae/Streptophyta/Embryophyta/Tracheophyta/Euphyllophyta/Spermatophyta/Magnoliopsida/Mesangiospermae/Pentapetalae	Solanales	Solanaceae
Vigna angularis	Vig.an	2n = 2x = 22	Vigan1.1.52	Ensembl.r52		Viridiplantae/Streptophyta/Embryophyta/Tracheophyta/Euphyllophyta/Spermatophyta/Magnoliopsida/Mesangiospermae/Pentapetalae	Vitales	Vitaceae
Vitis vinifera	Vit.vi	2n = 2x = 38	v2.1	Phytozome.v13		Viridiplantae/Streptophyta/Embryophyta/Tracheophyta/Euphyllophyta/Spermatophyta/Magnoliopsida/Mesangiospermae/Pentapetalae	Vitales	Vitaceae
Selaginella moellendorffii	Sel.mo	2n = 2x = 20	v1.0	Phytozome.v13		Viridiplantae/Streptophyta/Embryophyta/Tracheophyta/Lycopodiopsida	Selaginellales	Selaginellaceae
Outgroups
Dictyostelium discoideum	Dic.di		dicty_2.7	Ensembl		Amoebozoa/Dictyostelia	Dictyosteliida	Dictyosteliidae
Tuber melanosporum	Tub.me		ASM15164v1	Ensembl		Fungi/Ascomycota/Pezizomycetes	Pezizales	Tuberaceae
Apis mellifera	Api.me		HAv3.1	Ensembl		Metazoa/Arthropoda/Insecta	Hymenoptera	Apidae
Salmo salar	Sal.sa		ICSASG_v2	Ensembl		Metazoa/Chordata/Actinopterygii	Salmoniformes	Salmonidae
Homo sapiens	Hom.sa		GRCh38	Ensembl		Metazoa/Chordata/Mammalia	Primates	Hominidae
Octopus bimaculoides	Oct.bi		Octopus_bimaculoides_v2_0	Ensembl		Metazoa/Mollusca/Cephaloposa	Octopoda	Octopodidae
Caenorhabditis elegans	Cae.el			Ensembl		Metazoa/Nematoda/Chromadorea	Rhabditida	Rhabditidae
Phytophthora infestans	Phy.in		ASM14294v1	Ensembl		Oomycota	Peronosporales	Peronosporaceae
